# Adaptive post-transcriptional reprogramming of metabolism limits response to targeted therapy in BRAF^V600^ melanoma

**DOI:** 10.1101/626952

**Authors:** Lorey K Smith, Tiffany Parmenter, Margarete Kleinschmidt, Eric P Kusnadi, Jian Kang, Claire A Martin, Peter Lau, Julie Lorent, Anna Trigos, Teresa Ward, Aparna D Rao, Emily J Lelliott, Karen E Sheppard, David Goode, Rodney J Hicks, Tony Tiganis, Kaylene J Simpson, Ola Larsson, Carleen Cullinane, Vihandha O Wickramasinghe, Richard B Pearson, Grant A McArthur

## Abstract

Despite the success of therapies targeting oncogenes in cancer, clinical outcomes are limited by a residual disease that results in relapse. This residual disease is characterized by drug-induced adaptation, that in melanoma includes altered metabolism. Here, we examined how targeted therapy reprograms metabolism in BRAF-mutant melanoma cells using a genome-wide RNAi screen and global gene expression profiling. This systematic approach revealed post-transcriptional regulation of metabolism following BRAF inhibition, involving selective mRNA transport and translation. As proof of concept we demonstrate the RNA binding kinase UHMK1 interacts with mRNAs that encode metabolic proteins and selectively controls their transport and translation during adaptation to BRAF targeted therapy. Inactivation of UHMK1 improves metabolic response to BRAF targeted therapy and delays resistance to BRAF and MEK combination therapy *in vivo*. Our data support a model wherein post-transcriptional gene expression pathways regulate metabolic adaptation underpinning targeted therapy response and suggest inactivation of these pathways may delay disease relapse.
