## Supplementary material for "Adaptive post-transcriptional reprogramming of metabolism limits response to targeted therapy in BRAF^V600^ melanoma": Table S4

### Sheet: Sheet1
Gene	FracOfPatient	PatientList	NumSamples	FracOfSamples	SampleList	logFCList
PPARGC1A	0.433333	P10,P11,P18,P23,P28,P30,P8,P9,P2DD,P3DD,P4DD,P6DD,P9DD	16	0.410256	P8-DP2Dab,P23-DP1Vem,P18-DP1Dab,P8-DP1Dab,P11-DP1Dab,P10-DP1Dab,P10-DP2Dab,P28-DP4Vem,P30-DP1Vem,P18-DP2Dab,P9-DP1Dab,P3DD-DDP1,P9DD-DDP1,P6DD-DDP1,P2DD-DDP2,P4DD-DDP1	2.14400315062614,1.89054207340241,2.23116249230787,1.08734681072218,1.48680431383283,2.41466187676056,1.49850564567597,0.6679344176999,1.69978203919079,0.685509899500886,1.95758008924247,1.09559327787917,3.31118154912082,1.46132031688733,0.86864723347025,2.97578608770745
AXL	0.333333	P11,P13,P21,P25,P28,P3,P30,P1DD,P2DD,P7DD	16	0.410256	P11-DP2Dab,P28-DP2Vem,P21-DP1Dab,P11-DP1Dab,P3-DP1Dab,P25-DP1Vem,P3-DP2Dab,P28-DP4Vem,P30-DP1Vem,P28-DP3Vem,P13-DP1Dab,P28-DP1Vem,P1DD-DDP1,P2DD-DDP1,P2DD-DDP2,P7DD-DDP1	0.892410693270427,1.76878323771906,0.674868032943425,0.970481410683418,1.33002916907352,1.4481661950401,2.46214457242368,1.39913315318453,1.28594579197742,2.92638435475875,2.23412321017194,1.55974987901928,1.31052515503258,0.64358691039833,1.56974877763035,1.98290830694928
MITF	0.0666667	P10,P23	2	0.0512821	P23-DP1Vem,P10-DP2Dab	0.64259299936597,0.619792929807805
MET	0.333333	P10,P11,P18,P23,P24,P3,P9,P10DD,P7DD,P9DD	11	0.282051	P23-DP1Vem,P11-DP2Dab,P18-DP1Dab,P3-DP1Dab,P10-DP2Dab,P18-DP2Dab,P9-DP1Dab,P24-DP1Vem,P9DD-DDP1,P10DD-DDP1,P7DD-DDP1	2.23088038618043,0.766663126601076,1.67436335817408,1.4938778107735,1.94013215975261,2.50946134366777,1.54088487988911,1.68649717931071,1.41902575550216,1.65898450993923,1.32050336931547
UHMK1	0.133333	P17,P2,P23,P4DD	4	0.102564	P23-DP1Vem,P2-DP1Dab,P17-DP1Dab,P4DD-DDP1	1.42862164177408,0.859773995982451,0.84221613487852,2.56033130855494
SMG6	0.0666667	P14,P18	2	0.0512821	P18-DP1Dab,P14-DP1Dab	1.0988977379895,0.73907608135769
SMG7	0.0333333	P8	1	0.025641	P8-DP1Dab	1.07205
AGFG1	0.166667	P10,P24,P8,P10DD,P4DD	5	0.128205	P8-DP2Dab,P10-DP2Dab,P24-DP1Vem,P10DD-DDP1,P4DD-DDP1	0.826941048515875,0.769321182693475,0.628542412259153,0.594556320415605,1.71926392462474
YBX1	0.133333	P10,P18,P23,P4DD	4	0.102564	P23-DP1Vem,P10-DP2Dab,P18-DP2Dab,P4DD-DDP1	1.4085162532296,0.6408351436017,1.0182514401334,1.7861094879143
POM121	0.2	P1,P28,P3,P5,P7,P7DD	6	0.153846	P5-DP1Dab,P1-DP1Dab,P7-DP1Dab,P3-DP1Dab,P28-DP3Vem,P7DD-DDP1	0.59457585809573,0.6268987135277,1.34640421292272,0.60040350792748,0.673483481484349,0.661497621881976
POM121C	0.266667	P1,P11,P30,P5,P7,P2DD,P5DD,P9DD	8	0.205128	P11-DP2Dab,P5-DP1Dab,P1-DP1Dab,P7-DP1Dab,P30-DP1Vem,P9DD-DDP1,P5DD-DDP1,P2DD-DDP1	0.688275300937901,0.694951454022,1.4419435085408,0.9760785494594,0.761897242132299,0.6440725055614,0.6278975454833,0.8286418294129
POM121L10P	0.0333333	P23	1	0.025641	P23-DP1Vem	0.597435
EIF3F	0.366667	P13,P14,P18,P24,P25,P28,P3,P30,P7,P3DD,P5DD	11	0.282051	P18-DP1Dab,P14-DP1Dab,P7-DP1Dab,P25-DP1Vem,P3-DP2Dab,P30-DP1Vem,P24-DP1Vem,P13-DP1Dab,P28-DP1Vem,P3DD-DDP1,P5DD-DDP1	1.207014547203,0.769096583264,0.596762537610649,1.0145287314523,0.616566983817599,0.5950551649919,0.6655883247806,1.1644795296035,0.9695298592939,0.64452691823495,0.9809392376012
SDAD1	0.133333	P10,P17,P2DD,P4DD	4	0.102564	P17-DP1Dab,P10-DP2Dab,P2DD-DDP2,P4DD-DDP1	1.3798469184197,1.25413006478422,0.700611282311831,2.46283022378747
EIF4A3	0.0666667	P3,P7DD	2	0.0512821	P3-DP2Dab,P7DD-DDP1	0.661130706679799,1.18903363176415
MVP	0.266667	P12,P17,P25,P28,P3,P1DD,P2DD,P7DD	11	0.282051	P28-DP2Vem,P12-DP1Dab,P3-DP1Dab,P17-DP1Dab,P25-DP1Vem,P3-DP2Dab,P28-DP3Vem,P28-DP1Vem,P1DD-DDP1,P2DD-DDP2,P7DD-DDP1	1.49083721388671,0.7573816755357,0.981927160748745,0.897489932454861,1.43552252672608,2.22929174545176,0.893013790804835,1.14707663544399,2.01478127184298,0.99924963405247,0.828416226510623
JRK	0.166667	P14,P18,P28,P7,P3DD	5	0.128205	P18-DP1Dab,P14-DP1Dab,P7-DP1Dab,P28-DP1Vem,P3DD-DDP1	0.721207872690402,1.09104700631717,0.590893803436975,0.82654274026909,0.747296396795213
GLE1	0.0666667	P14,P4	2	0.0512821	P14-DP1Dab,P4-DP1Dab	0.781042495137,0.74074104100381
LSM1	0.1	P10,P21,P4DD	3	0.0769231	P21-DP1Dab,P10-DP2Dab,P4DD-DDP1	0.896880608838901,0.8324756107206,2.65661768788274
TPR	0.1	P17,P3,P6DD	4	0.102564	P3-DP1Dab,P17-DP1Dab,P3-DP2Dab,P6DD-DDP1	0.889503198864935,1.13835466906697,0.637021340504379,0.78638447415829
ZFP36	0.333333	P13,P14,P2,P28,P3,P30,P7,P10DD,P2DD,P4DD	11	0.282051	P14-DP1Dab,P7-DP1Dab,P3-DP1Dab,P2-DP1Dab,P3-DP2Dab,P28-DP4Vem,P30-DP1Vem,P13-DP1Dab,P10DD-DDP1,P2DD-DDP2,P4DD-DDP1	0.8892231653869,0.865023159248169,1.34519151392872,0.940768520519601,1.54791485340402,1.75387786869844,1.08762276391884,1.34372951686279,1.12541853590565,1.01296689067706,2.69881884195753
IGF2BP1	0.1	P25,P28,P7	4	0.102564	P28-DP2Vem,P7-DP1Dab,P25-DP1Vem,P28-DP1Vem	1.01524343957149,2.05564299400976,0.68618125596109,1.27186267478398
ZC3H12A	0.3	P10,P11,P13,P25,P28,P3,P1DD,P2DD,P7DD	10	0.25641	P11-DP1Dab,P3-DP1Dab,P10-DP1Dab,P25-DP1Vem,P3-DP2Dab,P28-DP4Vem,P13-DP1Dab,P1DD-DDP1,P2DD-DDP2,P7DD-DDP1	0.65370407174131,0.70297950071613,1.41776544107044,1.06441517164983,1.30678011714012,1.06467414529935,0.634621646541465,0.6446142595427,1.23773238389003,1.52598249360834
NUP37	0.1	P5,P3DD,P4DD	3	0.0769231	P5-DP1Dab,P3DD-DDP1,P4DD-DDP1	0.63423888041458,0.587620001541989,2.03882642233158
SUPT5H	0.233333	P12,P18,P25,P28,P3,P30,P7DD	8	0.205128	P28-DP2Vem,P18-DP1Dab,P12-DP1Dab,P25-DP1Vem,P3-DP2Dab,P30-DP1Vem,P28-DP1Vem,P7DD-DDP1	0.743307538473539,0.92704148909683,0.935018303297591,0.72028084444643,0.852504433917598,0.627950198054359,0.797247042407449,1.02743399146467
NUP133	0.166667	P10,P13,P23,P3DD,P4DD	5	0.128205	P23-DP1Vem,P10-DP2Dab,P13-DP1Dab,P3DD-DDP1,P4DD-DDP1	0.92365842671809,1.09409447548512,1.06684408542442,0.66799725556872,2.46942981609624
UPF3A	0.1	P10,P17,P4DD	3	0.0769231	P17-DP1Dab,P10-DP2Dab,P4DD-DDP1	1.31899147915479,1.16147212925213,2.47826096700102

### Sheet: Sheet2
Gene	FracOfPatient (%)
PPARGC1A	43.3333
MITF	6.67
AXL	33.33
MET	33.33
UHMK1	13.3333
SMG6	6.66667
SMG7	3.33333
AGFG1	16.6667
YBX1	13.3333
POM121	20
POM121C	26.6667
POM121L10P	3.33333
EIF3F	36.6667
SDAD1	13.3333
EIF4A3	6.66667
MVP	26.6667
JRK	16.6667
GLE1	6.66667
LSM1	10
TPR	10
ZFP36	33.3333
IGF2BP1	10
ZC3H12A	30
NUP37	10
SUPT5H	23.3333
NUP133	16.6667
UPF3A	10
